# Identification of distinct cDC2 subpopulations that direct microbiota-specific T cell differentiation

**DOI:** 10.1101/2025.11.04.686414

**Authors:** Shaina L. Carroll, Andrew Ly, Ashley K. Liu, Maria C. C. Canesso, Gabriel D. Victora, Daniel Mucida, Gregory M. Barton

**Affiliations:** Division of Immunology and Molecular Medicine, Department of Molecular and Cell Biology, University of California, Berkeley, CA, USA; Department of Plant and Microbial Biology, University of California, Berkeley, CA, USA; Laboratory of Mucosal Immunology, The Rockefeller University, New York, NY, USA; Laboratory of Lymphocyte Dynamics, The Rockefeller University, New York, NY, USA; Howard Hughes Medical Institute, The Rockefeller University, New York, NY, USA; Howard Hughes Medical Institute, University of California, Berkeley, CA, USA

**Author notes:** These authors contributed equally to this work (Shaina L. Carroll, Andrew Ly). Albert Einstein College of Medicine, Bronx, New York, USA.

## Abstract

How the complex network of intestinal antigen presenting cells (APCs) instructs CD4^+^ T cell responses against the microbiota remains unclear. Here, we use Labeling Immune Partnerships by SorTagging Intercellular Contacts (LIPSTIC) to characterize the APCs that prime CD4^+^ T cells recognizing the commensal bacterium *Akkermansia muciniphila*. *A. muciniphila*-specific T cells engaged multiple transcriptionally distinct migratory cDC2 subpopulations, both at homeostasis, when *A. muciniphil*a promotes T_FH_ differentiation, and during inflammation, when it also drives T_H_1 and T_H_17 differentiation. The identity of these subpopulations was unchanged by inflammation; however, the distribution of presentation across the subpopulations shifted, with increased presentation by inflammatory cDC2s favoring T_H_1 and T_H_17 polarization. These results reveal how distinct T cell differentiation trajectories can be determined through varied interactions with multiple, functionally distinct subpopulations of APCs.
