## Supplementary material for "Identification of distinct cDC2 subpopulations that direct microbiota-specific T cell differentiation": Table S1 - Antibody List

### Sheet: master sheet
Antibody	Fluorophore	Clone	Vendor	Catalog #
anti-B220	APC-Cy7	RA3-6B2	BD	552094
anti-Bcl-6	BV421	K112-91	BD Biosciences	563363
anti-Bcl6	BUV615	K112-91	BD	568061
anti-Biotin	PE	Bio3-18E7	Miltenyi	130-113-291
anti-CCR6	BV605	29-2L17	Biolegend	129819
anti-CCR7	BV650	4B12	BD	564356
anti-CD103	PerCP-Cy5.5	2E7	BioLegend	121416
anti-CD103	PE-Fire810	QA17A24	BioLegend	156919
anti-CD11b	BV785	M1/70	BioLegend	101243
anti-CD11b	APC-Fire810	M1/70	BioLegend	101288
anti-CD11c	BUV395	N418	BD	744180
anti-CD11c	APC	N418	eBioscience	17-0114-82
anti-CD127 (IL-7Ra)	PE-Fire700	S18006K	Biolegend	158215
anti-CD172a (Sirpa)	APC-Cy7	P84	BioLegend	144018
anti-CD172a (Sirpa)	AF488	P84	Biolegend	144023
anti-CD172a (Sirpa)	BUV615	P84	BD	751214
anti-CD19	PE-Cy5	6D5	BioLegend	115510
anti-CD19	APC-Cy7	6D5	BioLegend	115530
anti-CD19	PE	1D3	eBioscience	12-0193-83
anti-CD19	AF700	1D3	Invitrogen	56-0193-82
anti-CD19	SuperBright 436	1D3	Invitrogen	62-0193-82
anti-CD19	NovaFluor Blue 610-70S	1D3	Thermo	M004T02B06-A
anti-CD200	BV711	OX-90	Biolegend	123827
anti-CD3	BV510	17A2	BioLegend	100234
anti-CD3	BV510	145-2C11	BioLegend	100353
anti-CD3	BUV737	17A2	BD Biosciences	612803
anti-CD316 (Igsf8)		2587G	Biotechne	MAB31171
anti-CD4	BV785	GK1.5	BioLegend	100453
anti-CD4	BV570	RM4-5	BioLegend	100542
anti-CD4	BUV737	RM4-5	BD	612844
anti-CD40	BUV661	1C10	Thermo	376-0401-80
anti-CD44	BV785	IM7	BioLegend	103059
anti-CD44	BUV805	IM7	BD	741921
anti-CD44	APC	IM7	Invitrogen	17-0441-82
anti-CD44	Alexa Fluor 700	IM7	eBioscience	56-0441-82
anti-CD45	BV510	30-F11	BD Biosciences	103138
anti-CD45.1	PE-Cy5	A20	Invitrogen	15-0453-82
anti-CD45.1	PE-Cy7	A20	eBioScience	25-0453-82
anti-CD45.2	BV650	104	BioLegend	109836
anti-CD45.2	BB700	104	BD Biosciences	566497
anti-CD62L	APC-Cy7	MEL-14	BioLegend	104428
anti-CD62L	PerCP-Cy5.5	MEL-14	BioLegend	104432
anti-CD62L	APC	MEL-14	eBioscience	17-0621-82
anti-CD62L	NovaFluor Blue 585	MEL-14	Thermo	M006T02B04-A
anti-CD64	BV421	X54-5/7.1	BioLegend	139309
anti-CD64	BV605	X54-5/7.1	Biolegend	139323
anti-CD69	BV650	H1.2F3	BioLegend	104541
anti-CD69	PE	H1.2F3	eBioscience	12-0691-83
anti-CD69	APC	H1.2F3	eBioscience	17-0691-82
anti-CD69	PerCP-Cy5.5	H1.2F3	eBioscience	45-0691-82
anti-CD80	BUV563	16-10A1	BD	741272
anti-CD86	PE-Cy5	GL1	BioLegend	105016
anti-CD86	BV650	GL1	BioLegend	105016
anti-CD8a	BV510	53-6.7	BioLegend	100752
anti-CD8a	PerCP-Cy5.5	53-6.7	eBioScience	45-0081-82
anti-CD90.1	FITC	OX-7	Biolegend	202504
anti-CD90.1	APC-Fire750	OX-7	Biolegend	202504
anti-CD90.1	BV650	OX-7	BioLegend	202533
anti-CD90.1	BUV395	OX-7	BD Biosciences	740261
anti-CD90.2	FITC	53-2.1	Biolegend	140304
anti-CD90.2	V500	53-2.1	BD	561616
anti-CD90.2	APC-Cy7	53-2.1	BD	561641
anti-CD90.2	PE	30-H12	Tonbo	50-0903-U025
anti-CD95 (Fas)	BUV737	Jo2	BD	741763
anti-CXCR5	BV650	L138D7	BioLegend	145517
anti-CXCR6	AF647	SA051D1	Biolegend	151114
anti-CXCR6	PE-Dazzle594	SA051D1	Biolegend	151116
anti-Dll4	APC	HMD4-1	Biolegend	130813
anti-F4/80	BV421	BM8	biolegend	123137
anti-F4/80	FITC	BM8	Thermo	11-4801-82
anti-FOXP3	APC	FJK-16s	eBioscience	17-5773-82
anti-FOXP3	AF488	FJK-16s	invitrogen	53-5773-82
anti-GATA3	R718	L50-823	BD	567632
anti-I-A/I-E	BV421	M5/114.15.2	biolegend	107632
anti-I-A/I-E	BV510	M5/114.15.2	Biolegend	107636
anti-I-A/I-E	BV650	M5/114.15.2	BioLegend	107641
anti-I-A/I-E	APC-eFluor780	M5/114.15.2	eBioScience	47-5321-82
anti-I-A/I-E	BUV496	M5/114.15.2	BD	750281
anti-Ki67	RB780	RB780	BD	568761
anti-Ly108 (Slamf6)	APC	330-AJ	BioLegend	134610
anti-Ly6C	BV711	HK1.4	Biolegend	128037
anti-Ly6C	BV750	HK1.4	BD	755196
anti-Ly6G	FITC	1A8	biolegend	127606
anti-Ly6G	APC-Cy7	1A8	BD Biosciences	560600
anti-Ly6G	BUV737	1A8	BD	568346
anti-Ly6G	PE	1A8	eBioscience	12-9668-82
anti-PD-1	PE-CF594	29F.1A12	BD Biosciences	568637
anti-RORg(t)	PE-CF594	Q31-378	BD	562684
anti-RORg(t)	BB515	BB515	BD	567175
anti-RORg(t)	PE	AFKJS-9	eBioscience	12-6988-82
anti-Sca-1 (Ly6A/E)	PE-Cy7	D7	Invitrogen	25-5981-82
anti-Siglec F	AF488	E50-2440	BD	567005
anti-Tbet	BV605	4B10	BioLegend	644817
anti-Tbet	PE-Cy7	4B10	BioLegend	644824
anti-TCR V beta 14	FITC	14-2	BD	553258
anti-TCRb	BV785	H57-597	BioLegend	109249
anti-TCRb	PE-Cy7	H57-597	invitrogen	25-5961-82
anti-Vbeta14	FITC	14-2	BD Biosciences	553258
anti-XCR1	AF647	ZET	BioLegend	148214
anti-XCR1	BV510	ZET	BioLegend	148218
anti-XCR1	BV605	ZET	BioLegend	148222
Live/Dead	Blue		Invitrogen	L34962
Live/Dead	Sytox Green		Invitrogen	S7020
Live/Dead	Aqua		Invitrogen
Live/Dead	NIR		Invitrogen
Live/Dead	Green		Invitrogen
Mouse IgG1 Isotype Control	PE-Vio770	IS5-21F5	Miltenyi	130-113-764
Proliferation	CellTrace Violet		Invitrogen
