## Supplementary material for "Identification of distinct cDC2 subpopulations that direct microbiota-specific T cell differentiation": Table S2 - Primer List

### Sheet: Sheet1
Primers used for bacterial species identification
Bacterial species target	Primer/probe sequence (5' to 3'; F listed first, R listed second)
Akkermansia sp. (All Akkermansia species and strains)	AGTATCGAAAGATTAAAGCAGCAATGC
	TCTTGTGGTACTATCTTTTTAATTTGCT
SFB	GACGCTGAGGCATGAGAGCAT
	GACGGCACGAATTGTTATTCA
	FAM-CTGGTAGTCCATGCTGTAAACGATGGGTACTAGG-BHQ1
Clostridium innocuum I46	CGGATCGTAAAGCTCTGTTGTAAG
	GCTTTCTGGTAAGCTACCGTC
Blautia coccoides YL58	GAAGAGCAAGTCTGATGTGAAAGG
	CTTACCTCTCCGGCACTCTAG
Muribaculum intestinale YL27	TCAAGTCAGCGGTAAAAATTCG
	CGCCCACTCAAGAACATCAG
Flavonifractor plautii YL31	AGGCGGGATTGCAAGTCA
	CCTCTCCAGCACTCAAGAAC
Bifidobacterium animalis YL2	GGGTGAGTAATGCGTGACCAA
	CGGAGCATCCGGTATTACCA
Acutalibacter muris KB18	TGGCAAGTCAGTAGTGAAATCCA
	TCTACTTCACTCAAGCTCGACAG
Bacteroides caecimuris I48	GGCAGCATGGGAGTTTGCT
	TTATCGGCAGGTTGGATACGT
Enterocloster clostridiformis YL32	AATACCGCATAAGCGCACAG
	CGGATCCATCTCACACCACC
Lactobacillus reuteri I49	CACTGGCCCAACTGATTGATG
	CCGTCCGCCACTCACTG
Enterococcus faecalis KB1	CTTCTTTCCTCCCGAGTGCT
	CCCCTCTGATGGGTAGGTTACC
Turicimonas muris YL45	ACGGCCTTCGGGTTGTAA
	CGTCATCGTCTATCGGTATTATCAA
Akkermansia muciniphila YL44	GTAACACGTGAGTAACCTGCC
	GCGCATTGCTGCTTTAATCTTT
