## Supplementary material for "Identification of distinct cDC2 subpopulations that direct microbiota-specific T cell differentiation": Table S4

### Sheet: Sheet1
Exported data
	gene	Alpha	Score	TP	FP	TN	FN	direction	FP details	antibody	Reliability
1	IGSF8	0.203	1155.54	234	228	2255	202	+	6 86, 2 84, 0 51, 9 7, 7 0	HPA075970:'HPA075970'	Homology
2	DLL4	0.287	423.3	141	119	2364	295	+	2 62, 9 35, 6 15, 0 6, 15 1	biolegend 130813:'biolegend 130813'	Validated
3	SERPINC1	0.306	420.82	206	244	2239	230	+	2 94, 0 73, 6 47, 9 26, 15 4	HPA001816:'HPA001816'	Homology
4	H2-AB1	2.032	268.3	324	697	1786	112	-	2 363, 0 174, 6 134, 9 22, 15 4	biolegend 116405:'biolegend 116405'	Validated
5	DSCAML1	1.961	252.75	331	667	1816	105	+	2 280, 0 241, 6 120, 9 21, 15 5	HPA035230:'HPA035230'	Homology
6	CD40	1.688	249.47	315	386	2097	121	+	6 147, 0 111, 2 89, 9 37, 15 2	biolegend 102910:'biolegend 102910'	Validated
7	MKI67	0.33	227.21	169	308	2175	267	+	0 98, 2 84, 6 74, 9 51, 15 1	biolegend 652401:'biolegend 652401'	Validated
8	H2-EB1	3.008	190.08	345	723	1760	91	-	2 375, 0 173, 6 134, 9 36, 15 5	biolegend 116405:'biolegend 116405'	Validated
9	ALCAM	1.33	171.63	340	821	1662	96	+	2 285, 6 230, 9 154, 0 150, 15 2	HPA010926:'HPA010926'	Homology
10	H2-AA	3.102	163.24	340	689	1794	96	-	2 360, 0 168, 6 118, 9 38, 15 5	biolegend 116405:'biolegend 116405'	Validated
11	FAS	0.852	117.58	347	935	1548	89	+	2 453, 0 208, 6 199, 9 73, 15 2	biolegend 152609:'biolegend 152609'	Validated
12	SLC1A3	0.304	106.6	88	90	2393	348	+	0 35, 2 25, 6 20, 9 9, 15 1	HPA037468:'HPA037468'	Homology
13	CD74	4.13	99.16	328	677	1806	108	-	2 364, 0 158, 6 120, 9 32, 15 3	AB_2750326:'AB_2750326'	Validated
14	PDGFA	0.365	89.92	145	304	2179	291	+	0 133, 2 88, 6 61, 9 19, 15 3	HPA065024:'HPA065024'	Homology
15	CD200	0.571	73	300	910	1573	136	+	2 288, 0 265, 6 250, 9 87, 15 20	biolegend 123809:'biolegend 123809'	Validated
16	JAG1	0.577	66.43	165	347	2136	271	+	0 158, 6 67, 2 64, 9 48, 15 10	biolegend 130907:'biolegend 130907'	Validated
17	CX3CL1	0.32	64.7	123	242	2241	313	+	2 102, 0 82, 6 50, 9 8, 7 0	ab25088:'ab25088'	Validated
18	IL7R	1.686	63.62	293	792	1691	143	-	0 243, 2 192, 6 181, 9 161, 15 15	biolegend 121121:'biolegend 121121'	Validated
19	CD80	0.642	61.17	179	473	2010	257	+	2 170, 9 153, 6 95, 0 54, 15 1	biolegend 104713:'biolegend 104713'	Validated
20	PAM	1.032	60.87	205	596	1887	231	+	2 257, 0 227, 6 83, 9 24, 15 5	HPA042260:'HPA042260'	Homology
21	SLC44A1	1.097	59.7	241	645	1838	195	+	0 197, 6 177, 2 174, 9 96, 15 1	HPA064714:'HPA064714'	Homology
22	TNIP1	0.712	57.96	250	689	1794	186	+	0 276, 2 215, 6 106, 9 84, 15 8	HPA037894:'HPA037894'	Homology
23	INSR	0.964	57.71	242	677	1806	194	+	0 266, 2 259, 6 131, 9 20, 15 1	HPA036302:'HPA036302'	Validated
24	CD9	0.002	56.74	221	622	1861	215	-	0 201, 6 146, 2 145, 9 129, 15 1	biolegend 124809:'biolegend 124809'	Validated
25	IL21R	0.966	48.04	289	938	1545	147	+	0 350, 2 309, 6 187, 9 78, 15 14	biolegend 131905:'biolegend 131905'	Validated
26	TTYH3	0.532	47.46	275	849	1634	161	+	0 261, 2 223, 6 193, 9 157, 15 15	HPA053520:'HPA053520'	Homology
27	DPP4	2.216	45.48	333	800	1683	103	-	2 302, 6 222, 0 175, 9 94, 15 7	biolegend 137807:'biolegend 137807'	Validated
28	SLAMF1	0.375	44.64	249	801	1682	187	+	2 333, 0 272, 6 155, 9 33, 15 8	biolegend 115913:'biolegend 115913'	Validated
29	ABCG1	1.32	43.73	287	953	1530	149	+	2 443, 0 366, 6 132, 9 9, 15 3	HPA001380:'HPA001380'	Homology
30	AGRN	0.343	37.94	141	421	2062	295	+	0 161, 6 121, 2 115, 9 21, 15 3	HPA040090:'HPA040090'	Homology
31	ERP29	0.732	34.59	224	655	1828	212	-	0 217, 6 193, 2 134, 9 107, 15 4	HPA039456:'HPA039456'	Homology
32	VCAM1	0.458	32.6	198	649	1834	238	+	0 253, 2 187, 6 146, 9 49, 15 14	biolegend 105717:'biolegend 105717'	Validated
33	CLIC4	2.487	31.55	269	645	1838	167	+	0 240, 6 205, 2 157, 9 39, 15 4	HPA060804:'HPA060804'	Homology
34	B3GAT3	0.384	27.11	210	787	1696	226	+	0 315, 2 237, 6 169, 9 55, 15 11	HPA051328:'HPA051328'	Homology
35	M6PR	0.814	25.94	218	572	1911	218	-	0 217, 2 211, 6 126, 9 14, 15 4	ab124767:'ab124767'	Validated
36	TNFRSF9	0.003	25.25	194	696	1787	242	-	0 188, 6 173, 2 172, 9 161, 15 2	biolegend 106109:'biolegend 106109'	Validated
37	CD86	0.947	24.84	175	599	1884	261	+	0 184, 9 171, 2 131, 6 109, 15 4	biolegend 105011:'biolegend 105011'	Validated
38	TMX3	0.946	24.79	262	976	1507	174	+	0 418, 2 326, 6 162, 9 55, 15 15	HPA014157:'HPA014157'	Homology
39	TRAF3	1.946	24.41	249	707	1776	187	+	0 324, 2 139, 6 137, 9 80, 15 27	HPA002933:'HPA002933'	Homology
40	ICAM1	1.835	24.11	236	546	1937	200	+	0 227, 2 163, 6 110, 9 43, 15 3	biolegend 116101:'biolegend 116101'	Validated
41	RALA	0.922	23.5	237	858	1625	199	-	0 388, 2 228, 6 149, 9 71, 15 22	HPA047037:'HPA047037'	Homology
42	NOTCH2	0.002	23.06	184	659	1824	252	-	0 237, 2 207, 6 143, 9 69, 15 3	AB_10670497:'AB_10670497'	Validated
43	ITGAV	0.48	22.46	168	621	1862	268	+	0 234, 2 201, 6 93, 9 82, 15 11	AB_465704:'AB_465704'	Validated
44	SBDS	0.879	19.14	271	1129	1354	165	+	0 480, 2 362, 6 217, 9 56, 15 14	HPA028891:'HPA028891'	Homology
45	IGF1R	0.463	18.62	109	276	2207	327	+	2 135, 6 65, 0 52, 9 24, 7 0	HPA045563:'HPA045563'	Homology
46	ICOSL	1.146	17.62	251	1019	1464	185	+	0 421, 2 228, 6 220, 9 149, 15 1	biolegend 107403:'biolegend 107403'	Validated
47	APP	1.573	17.43	199	704	1779	237	+	2 281, 0 274, 6 97, 9 49, 15 3	HPA001462:'HPA001462'	Homology
48	SLCO3A1	0.404	17.14	64	116	2367	372	+	2 37, 6 36, 0 29, 9 14, 7 0	HPA066327:'HPA066327'	Homology
49	CD48	0.637	16.87	170	654	1829	266	+	2 274, 0 193, 9 88, 6 79, 15 20	biolegend 103425:'biolegend 103425'	Validated
50	TNFRSF4	0.002	16.28	185	862	1621	251	-	2 319, 0 294, 9 139, 6 94, 15 16	biolegend 119409:'biolegend 119409'	Validated
51	GDI2	1.024	16.02	236	868	1615	200	-	0 309, 6 240, 2 195, 9 105, 15 19	HPA049290:'HPA049290'	Homology
52	H13	0.425	15.11	185	695	1788	251	+	0 192, 2 181, 9 162, 6 153, 15 7	HPA045089:'HPA045089'	Homology
53	FGFR1	0.363	14.87	159	628	1855	277	+	0 330, 2 191, 6 94, 9 8, 15 5	HPA056402:'HPA056402'	Homology
54	CD44	1.777	14.61	185	745	1738	251	+	0 311, 2 213, 6 183, 9 19, 15 19	biolegend 103011:'biolegend 103011'	Validated
55	FNDC5	0.002	14.18	161	755	1728	275	-	6 243, 9 186, 0 185, 2 138, 15 3	HPA051290:'HPA051290'	Homology
56	GRK5	0.822	12.62	177	756	1727	259	+	0 315, 6 182, 2 157, 9 84, 15 18	HPA046838:'HPA046838'	Validated
57	SLAMF7	1.953	12.49	206	670	1813	230	-	0 213, 6 198, 2 162, 9 89, 15 8	biolegend 152003:'biolegend 152003'	Validated
58	RPL13A	2.592	12.46	250	865	1618	186	-	0 414, 2 255, 6 144, 9 35, 15 17	HPA038751:'HPA038751'	Homology
59	TGFBR1	0.721	12.11	127	500	1983	309	+	0 185, 2 169, 6 74, 9 60, 15 12	HPA056473:'HPA056473'	Homology
60	DCBLD2	0.294	11.96	69	176	2307	367	+	2 72, 0 66, 6 36, 9 1, 15 1	HPA016909:'HPA016909'	Homology
61	TRIP10	0.295	11.7	143	614	1869	293	+	0 213, 2 189, 6 159, 9 44, 15 9	HPA041934:'HPA041934'	Homology
62	ROCK1	1.442	11.35	195	782	1701	241	+	2 274, 0 267, 6 141, 9 92, 15 8	HPA045639:'HPA045639'	Homology
63	SLC12A6	0.414	11.23	168	750	1733	268	+	0 300, 2 264, 6 103, 9 74, 15 9	HPA034563:'HPA034563'	Homology
64	BMPR2	0.919	11.11	154	601	1882	282	+	0 226, 2 226, 6 93, 9 46, 15 10	HPA017385:'HPA017385'	Homology
65	SLC3A2	0.002	10.51	133	552	1931	303	-	0 201, 2 170, 6 104, 9 75, 15 2	biolegend 128210:'biolegend 128210'	Validated
66	BST2	0.003	10.36	130	529	1954	306	-	0 202, 2 132, 9 106, 6 89, 7 0	biolegend 127103:'biolegend 127103'	Validated
67	LRP6	0.414	9.58	221	1072	1411	215	+	0 414, 2 349, 6 185, 9 111, 15 13	HPA029925:'HPA029925'	Homology
68	PTPRC	1.904	9.34	222	853	1630	214	-	2 295, 0 278, 6 224, 9 51, 15 5	biolegend 109827:'biolegend 109827'	Validated
69	CD24A	0.212	9.18	118	378	2105	318	+	2 128, 6 87, 0 86, 9 67, 15 10	biolegend 101817:'biolegend 101817'	Validated
70	LYST	1.657	8.31	198	821	1662	238	-	0 367, 2 276, 6 163, 15 9, 9 6	HPA055725:'HPA055725'	Validated
71	USP14	0.386	7.78	190	973	1510	246	+	0 369, 2 282, 6 211, 9 101, 15 10	ab192618:'ab192618'	Validated
72	FBLN5	0.473	7.22	113	466	2017	323	+	0 268, 2 135, 6 59, 15 3, 9 1	HPA000868:'HPA000868'	Homology
73	SLC4A7	0.443	7.07	114	447	2036	322	+	0 180, 2 167, 6 69, 9 21, 15 10	HPA035857:'HPA035857'	Homology
74	ACVR1	0.355	6.61	115	493	1990	321	+	0 183, 2 166, 6 82, 9 54, 15 8	HPA046514:'HPA046514'	Validated
75	GOLPH3	0.533	6.33	124	568	1915	312	+	0 220, 2 178, 6 106, 9 60, 15 4	HPA044564:'HPA044564'	Validated
76	SYNJ2BP	0.332	5.71	137	713	1770	299	+	2 261, 0 253, 6 102, 9 83, 15 14	HPA000866:'HPA000866'	Homology
77	MEGF9	0.443	4.9	59	154	2329	377	+	0 59, 6 42, 2 40, 9 12, 15 1	HPA050238:'HPA050238'	Validated
78	CD84	0.353	4.66	57	194	2289	379	+	0 78, 2 39, 6 39, 9 33, 15 5	biolegend 122805:'biolegend 122805'	Validated
79	SLC23A2	0.459	4.61	131	634	1849	305	+	0 270, 2 193, 6 118, 9 43, 15 10	HPA059314:'HPA059314'	Homology
80	CEP290	0.398	4.39	96	448	2035	340	+	0 158, 2 133, 6 76, 9 72, 15 9	HPA043918:'HPA043918'	Homology
81	TMTC4	0.438	4.02	86	341	2142	350	+	2 149, 0 116, 6 56, 9 19, 15 1	HPA016489:'HPA016489'	Validated
82	TNFRSF14	0.273	3.9	60	260	2223	376	+	0 120, 2 63, 6 49, 9 21, 15 7	biolegend 136305:'biolegend 136305'	Validated
83	KLHL20	0.295	3.37	88	427	2056	348	+	0 167, 2 137, 6 59, 9 57, 15 7	HPA025034:'HPA025034'	Homology
84	CD81	0.267	2.78	70	239	2244	366	+	9 79, 2 61, 6 57, 0 41, 15 1	biolegend 104903:'biolegend 104903'	Validated
85	CD2BP2	0.418	1.71	154	1003	1480	282	+	0 452, 2 282, 6 172, 9 82, 15 15	HPA041508:'HPA041508'	Homology
86	CD63	1.673	1.44	148	1079	1404	288	+	0 499, 6 300, 2 199, 9 50, 15 31	AB_2565497:'AB_2565497'	Validated
87	SDHB	0.524	1.32	115	779	1704	321	+	0 300, 2 218, 6 160, 9 86, 15 15	ab14714:'ab14714'	Validated
88	FURIN	0.323	0.89	81	548	1935	355	+	0 278, 2 147, 6 90, 9 23, 15 10	HPA067869:'HPA067869'	Homology
89	HSPD1	0.583	0.88	107	713	1770	329	+	0 227, 6 184, 2 159, 9 127, 15 16	HPA001523:'HPA001523'	Homology
90	TGFB1	0.39	0.77	113	778	1705	323	+	0 363, 2 158, 6 138, 9 103, 15 16	biolegend 127812:'biolegend 127812'	Validated
91	EZR	0.594	0.57	91	702	1781	345	+	0 275, 2 147, 9 131, 6 115, 15 34	HPA021616:'HPA021616'	Validated
92	ACVR2A	0.59	0.57	93	649	1834	343	+	0 252, 6 181, 2 119, 9 80, 15 17	HPA046997:'HPA046997'	Homology
93	TNFRSF18	0.655	0.55	62	435	2048	374	+	0 165, 6 141, 2 97, 9 29, 15 3	biolegend 126317:'biolegend 126317'	Validated
94	EEF2	1.619	0.53	101	871	1612	335	+	0 327, 2 274, 6 171, 9 88, 15 11	HPA040534:'HPA040534'	Validated
95	CMTM3	0.416	0.51	70	486	1997	366	+	0 231, 2 121, 6 82, 9 41, 15 11	HPA072695:'HPA072695'	Homology
96	CACNG8	0.529	0.51	85	581	1902	351	+	0 273, 2 137, 9 103, 6 58, 15 10	HPA041351:'HPA041351'	Homology
97	HSPA8	2.596	0.45	88	764	1719	348	+	2 307, 0 201, 6 181, 9 62, 15 13	HPA052504:'HPA052504'	Homology
98	MIF	0.471	0.39	53	367	2116	383	+	0 107, 2 84, 9 83, 6 76, 15 17	ab187064:'ab187064'	Validated
99	ADAM10	1.185	0.33	56	528	1955	380	+	0 262, 2 138, 6 91, 9 25, 15 12	HPA050670:'HPA050670'	Homology
100	C1QBP	0.689	0.33	46	394	2089	390	+	0 158, 2 134, 6 50, 9 42, 15 10	HPA026483:'HPA026483'	Homology
101	ESAM	0.697	0.33	41	316	2167	395	+	0 135, 6 73, 9 50, 2 49, 15 9	biolegend 136207:'biolegend 136207'	Validated
102	SIRPA	0.548	0.3	107	734	1749	329	+	0 323, 9 178, 2 130, 6 73, 15 30	biolegend 144007:'biolegend 144007'	Validated
103	HMGB1	1.26	0.29	85	754	1729	351	+	0 270, 2 221, 6 139, 9 111, 15 13	ab18256:'ab18256'	Validated
104	CLEC7A	0.519	0.25	44	279	2204	392	+	0 96, 2 77, 6 77, 9 22, 15 7	biolegend 144303:'biolegend 144303'	Validated
105	CCND2	2.088	0.25	57	552	1931	379	+	0 217, 6 183, 2 107, 9 39, 15 6	HPA054196:'HPA054196'	Homology
106	PTPN3	0.462	0.21	97	683	1800	339	+	0 261, 9 155, 6 134, 2 121, 15 12	HPA038343:'HPA038343'	Homology
107	EPCAM	0.534	0.21	51	390	2093	385	+	0 226, 2 101, 15 35, 6 17, 9 11	biolegend 118211:'biolegend 118211'	Validated
108	SLC38A1	0.939	0.13	33	303	2180	403	+	0 111, 2 91, 9 79, 6 20, 15 2	HPA052272:'HPA052272'	Homology
109	CCR7	0.899	0.08	434	2420	63	2	+	0 1041, 2 712, 6 461, 9 161, 15 45	biolegend 120112:'biolegend 120112'	Validated
110	IFNAR1	0.917	0.07	23	245	2238	413	+	0 129, 2 46, 6 31, 9 27, 15 12	biolegend 127313:'biolegend 127313'	Validated
111	PTCHD1	1.365	0.02	20	272	2211	416	+	0 139, 6 51, 9 38, 2 30, 15 14	HPA046110:'HPA046110'	Homology
112	PDE4D	1.049	0.02	17	199	2284	419	+	0 78, 6 50, 2 47, 9 20, 15 4	HPA045895:'HPA045895'	Homology
113	RAC1	1.745	0.01	8	132	2351	428	+	0 58, 2 47, 6 20, 15 6, 9 1	HPA047820:'HPA047820'	Homology
114	SULF2	1.791	0.01	7	113	2370	429	+	0 79, 2 18, 6 9, 9 5, 15 2	HPA002325:'HPA002325'	Homology
115	TLN1	1.889	0.01	7	130	2353	429	+	0 56, 6 38, 9 24, 2 7, 15 5	HPA004748:'HPA004748'	Homology
116	ITGA4	0.407	0	436	2478	5	0	+	0 1041, 2 713, 6 461, 9 218, 15 45	biolegend 103617:'biolegend 103617'	Validated
117	H2-EB2	2.317	0	2	99	2384	434	+	0 51, 6 18, 9 16, 15 13, 2 1	biolegend 116405:'biolegend 116405'	Validated
118	ITGAX	2.285	0	0	2	2481	436	+	0 1, 9 1, 2 0, 6 0, 7 0	biolegend 117313:'biolegend 117313'	Validated
119	FUT4	1.59	0	0	5	2478	436	+	9 5, 0 0, 2 0, 6 0, 7 0	biolegend 125617:'biolegend 125617'	Validated
120	IL6ST	2.447	0	0	7	2476	436	+	0 6, 9 1, 2 0, 6 0, 7 0	AB_10670874:'AB_10670874'	Validated
121	LGALS3	2.318	0	0	2	2481	436	+	0 2, 2 0, 6 0, 7 0, 9 0	biolegend 125405:'biolegend 125405'	Validated
122	SLC8A1	3.991	0	0	8	2475	436	+	9 7, 15 1, 0 0, 2 0, 6 0	HPA070007:'HPA070007'	Homology
123	PDCD1LG2	2.242	0	0	7	2476	436	+	6 6, 2 1, 0 0, 7 0, 9 0	biolegend 107210:'biolegend 107210'	Validated
124	P2RY10	2.012	0	0	3	2480	436	+	6 2, 9 1, 0 0, 2 0, 7 0	HPA065766:'HPA065766'	Homology
