## Supplementary material for "Identification of distinct cDC2 subpopulations that direct microbiota-specific T cell differentiation": Table S5

### Sheet: Sheet1
Exported data
	gene	Alpha	Score	TP	FP	TN	FN	direction	FP details	antibody	Reliability
1	CADM3	0.184	5910.43	113	26	2670	110	+	6 21, 0 2, 2 1, 7 1, 15 1	HPA002981:'HPA002981'	Homology
2	GFRA2	0.263	3266.62	95	24	2672	128	+	6 16, 0 3, 2 3, 7 2, 9 0	HPA024704:'HPA024704'	Homology
3	BTLA	0.628	1396.55	154	282	2414	69	+	7 84, 6 83, 0 57, 2 38, 15 20	biolegend 134809:'biolegend 134809'	Validated
4	CLEC4A4	0.2	1338.42	89	74	2622	134	+	0 43, 6 11, 15 11, 2 7, 7 2	biolegend 124912:'biolegend 124912'	Validated
5	LY6E	0.309	1187.3	131	307	2389	92	+	0 120, 2 74, 6 65, 7 47, 15 1	biolegend 108101:'biolegend 108101'	Validated
6	SLAMF6	0.261	1080.91	130	280	2416	93	+	0 104, 2 74, 6 43, 7 43, 15 16	biolegend 134609:'biolegend 134609'	Validated
7	CD4	0.413	774.74	68	36	2660	155	+	0 16, 2 9, 6 7, 7 3, 15 1	biolegend 130308:'biolegend 130308'	Validated
8	FNDC5	0.002	700.06	186	730	1966	37	-	6 243, 0 185, 7 161, 2 138, 15 3	HPA051290:'HPA051290'	Homology
9	H2-OB	0.214	529.3	98	205	2491	125	+	0 95, 6 70, 2 18, 7 12, 15 10	biolegend 116405:'biolegend 116405'	Validated
10	ABCG1	0.793	489.47	181	678	2018	42	-	0 325, 6 200, 2 83, 7 37, 15 33	HPA001380:'HPA001380'	Homology
11	SIRPA	0.82	483.4	150	313	2383	73	+	0 167, 7 52, 2 45, 6 28, 15 21	biolegend 144007:'biolegend 144007'	Validated
12	CD1D1	0.65	468.22	178	622	2074	45	-	0 165, 2 158, 6 140, 7 132, 15 27	biolegend 123505:'biolegend 123505'	Validated
13	CD244A	0.332	416.26	55	28	2668	168	+	6 9, 0 8, 2 6, 7 5, 9 0	biolegend 133509:'biolegend 133509'	Validated
14	CD53	0.482	375.45	108	222	2474	115	+	0 86, 2 55, 6 53, 7 24, 15 4	biolegend 124705:'biolegend 124705'	Validated
15	NRXN1	0.525	335.93	49	41	2655	174	+	15 12, 2 8, 6 8, 0 7, 7 6	HPA071400:'HPA071400'	Homology
16	CD80	0.642	333.57	153	499	2197	70	+	7 179, 2 170, 6 95, 0 54, 15 1	biolegend 104713:'biolegend 104713'	Validated
17	DSCAML1	0.004	289.43	158	559	2137	65	-	0 299, 6 122, 2 106, 15 20, 7 12	HPA035230:'HPA035230'	Homology
18	CD86	0.947	281.81	171	603	2093	52	+	0 184, 7 175, 2 131, 6 109, 15 4	biolegend 105011:'biolegend 105011'	Validated
19	SEMA4D	0.496	234.49	118	333	2363	105	+	0 200, 2 48, 15 37, 6 25, 7 23	HPA015662:'HPA015662'	Homology
20	IL6RA	0.422	228.71	102	276	2420	121	+	0 165, 2 52, 6 36, 15 15, 7 8	biolegend 115805:'biolegend 115805'	Validated
21	KIT	0.551	227.77	134	485	2211	89	+	0 256, 2 149, 6 48, 7 23, 15 9	biolegend 105815:'biolegend 105815'	Validated
22	PTPN3	0.462	215.27	155	625	2071	68	+	0 261, 6 134, 2 121, 7 97, 15 12	HPA038343:'HPA038343'	Homology
23	H13	0.425	198.43	162	718	1978	61	+	0 192, 7 185, 2 181, 6 153, 15 7	HPA045089:'HPA045089'	Homology
24	CD81	0.267	174.71	79	230	2466	144	+	7 70, 2 61, 6 57, 0 41, 15 1	biolegend 104903:'biolegend 104903'	Validated
25	EFNA5	0.281	161.54	42	27	2669	181	+	6 10, 0 9, 7 5, 2 2, 15 1	HPA054047:'HPA054047'	Validated
26	ITGB7	0.188	148.46	64	144	2552	159	+	0 53, 6 40, 2 35, 7 11, 15 5	biolegend 121010:'biolegend 121010'	Validated
27	LYST	2.483	131.69	194	258	2438	29	+	0 130, 6 53, 2 40, 7 28, 15 7	HPA055725:'HPA055725'	Validated
28	SLC8A1	2.219	122.1	156	469	2227	67	+	0 258, 6 85, 2 59, 7 34, 15 33	HPA070007:'HPA070007'	Homology
29	TNFRSF9	0.003	119.65	161	729	1967	62	-	7 194, 0 188, 6 173, 2 172, 15 2	biolegend 106109:'biolegend 106109'	Validated
30	GPM6B	0.328	113.52	116	558	2138	107	+	0 303, 2 93, 6 87, 15 43, 7 32	HPA002913:'HPA002913'	Homology
31	ADGRE1	0.285	107.63	84	320	2376	139	+	2 132, 0 90, 7 60, 6 35, 15 3	biolegend 123101:'biolegend 123101'	Validated
32	IFNGR1	0.414	88.5	144	760	1936	79	+	0 297, 2 183, 7 142, 6 117, 15 21	biolegend 112802:'biolegend 112802'	Validated
33	CCR7	2.24	87.93	153	341	2355	70	-	7 128, 6 95, 0 70, 2 40, 15 8	biolegend 120112:'biolegend 120112'	Validated
34	CD44	0.713	86.72	136	593	2103	87	-	0 238, 2 152, 6 107, 7 94, 15 2	biolegend 103011:'biolegend 103011'	Validated
35	EZR	0.594	78.28	131	662	2034	92	+	0 275, 2 147, 6 115, 7 91, 15 34	HPA021616:'HPA021616'	Validated
36	CXCR5	0.28	76.77	34	43	2653	189	+	6 20, 2 9, 0 6, 7 6, 15 2	biolegend 145505:'biolegend 145505'	Validated
37	SLC38A1	0.705	72.6	111	481	2215	112	+	0 206, 2 158, 7 60, 6 47, 15 10	HPA052272:'HPA052272'	Homology
38	INSR	0.003	72.09	142	843	1853	81	-	0 395, 2 174, 6 174, 7 67, 15 33	HPA036302:'HPA036302'	Validated
39	CCR6	0.427	71.22	96	461	2235	127	+	0 245, 2 109, 6 67, 7 25, 15 15	biolegend 129813:'biolegend 129813'	Validated
40	PDIA4	0.35	69.66	91	379	2317	132	+	0 127, 2 113, 7 71, 6 56, 15 12	HPA006139:'HPA006139'	Homology
41	CD63	0.671	68.91	124	366	2330	99	-	2 161, 0 102, 7 78, 6 23, 15 2	AB_2565497:'AB_2565497'	Validated
42	ITGAX	0.51	63.78	132	683	2013	91	+	0 412, 2 135, 6 59, 7 43, 15 34	biolegend 117313:'biolegend 117313'	Validated
43	LPAR3	0.699	63.68	81	315	2381	142	+	0 188, 6 52, 2 51, 7 18, 15 6	HPA013421:'HPA013421'	Homology
44	CD79B	0.232	62.44	60	154	2542	163	+	0 56, 2 42, 6 37, 7 11, 15 8	biolegend 132805:'biolegend 132805'	Validated
45	TTYH3	0.797	59.72	126	512	2184	97	+	7 185, 6 117, 0 110, 2 97, 15 3	HPA053520:'HPA053520'	Homology
46	HSPA9	0.305	59.44	105	670	2026	118	+	0 224, 2 190, 7 119, 6 117, 15 20	HPA000898:'HPA000898'	Homology
47	CDCP1	0.511	56.87	83	354	2342	140	+	0 187, 6 65, 2 54, 7 29, 15 19	HPA010979:'HPA010979'	Homology
48	IL7R	1.349	54.21	125	533	2163	98	-	7 220, 0 110, 2 98, 6 98, 15 7	biolegend 121121:'biolegend 121121'	Validated
49	CD9	0.002	54.16	129	714	1982	94	-	7 221, 0 201, 6 146, 2 145, 15 1	biolegend 124809:'biolegend 124809'	Validated
50	ICOS	0.426	53.37	111	621	2075	112	+	0 255, 2 143, 7 111, 6 92, 15 20	biolegend 117423:'biolegend 117423'	Validated
51	TNFRSF4	0.002	50.47	139	908	1788	84	-	2 319, 0 294, 7 185, 6 94, 15 16	biolegend 119409:'biolegend 119409'	Validated
52	P2RY10	0.449	48.11	150	922	1774	73	+	0 377, 2 254, 6 178, 7 82, 15 31	HPA065766:'HPA065766'	Homology
53	ITGB1	1.522	42.35	153	670	2026	70	-	0 221, 2 203, 7 131, 6 108, 15 7	biolegend 102205:'biolegend 102205'	Validated
54	HSPD1	0.583	42.08	127	693	2003	96	+	0 227, 6 184, 2 159, 7 107, 15 16	HPA001523:'HPA001523'	Homology
55	CLIC4	1.659	41.07	134	416	2280	89	-	0 187, 2 155, 6 39, 7 20, 15 15	HPA060804:'HPA060804'	Homology
56	ALCAM	1.33	39.63	154	1007	1689	69	+	7 340, 2 285, 6 230, 0 150, 15 2	HPA010926:'HPA010926'	Homology
57	CD68	0.301	38.13	85	489	2207	138	+	0 286, 2 85, 6 66, 15 31, 7 21	biolegend 137007:'biolegend 137007'	Validated
58	RPN1	0.435	37.54	75	310	2386	148	+	0 123, 2 81, 7 54, 6 45, 15 7	HPA051520:'HPA051520'	Validated
59	CNP	0.24	36.33	38	96	2600	185	+	0 46, 2 17, 6 17, 7 13, 15 3	HPA023266:'HPA023266'	Homology
60	H2-AB1	3.045	35.8	168	1153	1543	55	+	0 652, 6 243, 2 183, 7 39, 15 36	biolegend 116405:'biolegend 116405'	Validated
61	CACNG8	0.529	35.52	103	563	2133	120	+	0 273, 2 137, 7 85, 6 58, 15 10	HPA041351:'HPA041351'	Homology
62	HNRNPU	1.264	30.88	137	680	2016	86	+	0 250, 2 178, 6 125, 7 109, 15 18	HPA041057:'HPA041057'	Homology
63	M6PR	1.354	30.37	146	692	2004	77	+	0 339, 2 150, 6 118, 7 58, 15 27	ab124767:'ab124767'	Validated
64	LAMP1	1.849	30.1	133	569	2127	90	-	0 179, 6 169, 2 110, 7 110, 15 1	biolegend 121605:'biolegend 121605'	Validated
65	MIF	0.471	30.07	83	337	2359	140	+	0 107, 2 84, 6 76, 7 53, 15 17	ab187064:'ab187064'	Validated
66	SBDS	0.66	30.01	142	826	1870	81	-	0 345, 2 219, 6 149, 7 94, 15 19	HPA028891:'HPA028891'	Homology
67	BST2	0.003	28.43	106	553	2143	117	-	0 202, 2 132, 7 130, 6 89, 9 0	biolegend 127103:'biolegend 127103'	Validated
68	PEBP1	0.43	26.94	115	790	1906	108	+	0 261, 2 240, 6 144, 7 133, 15 12	ab239887:'ab239887'	Validated
69	TNFRSF1B	0.85	25.71	118	534	2162	105	-	2 151, 0 142, 7 128, 6 108, 15 5	biolegend 113405:'biolegend 113405'	Validated
70	H2-EB2	1.16	25.52	155	1205	1491	68	+	0 731, 6 262, 2 105, 7 63, 15 44	biolegend 116405:'biolegend 116405'	Validated
71	TNFRSF13B	0.283	24.46	37	126	2570	186	+	2 41, 0 39, 6 24, 7 20, 15 2	biolegend 133403:'biolegend 133403'	Validated
72	FUT4	0.355	23.53	110	866	1830	113	+	0 430, 2 170, 6 167, 7 64, 15 35	biolegend 125617:'biolegend 125617'	Validated
73	PRNP	1.155	22.47	72	291	2405	151	+	2 81, 6 74, 0 69, 7 61, 15 6	HPA043398:'HPA043398'	Homology
74	CD24A	0.421	21.79	61	260	2436	162	+	7 79, 2 71, 6 61, 0 46, 15 3	biolegend 101817:'biolegend 101817'	Validated
75	ICOSL	1.432	21.08	116	665	2031	107	+	0 236, 7 160, 6 155, 2 113, 15 1	biolegend 107403:'biolegend 107403'	Validated
76	RAC1	0.749	21	109	544	2152	114	-	0 166, 7 158, 2 135, 6 82, 15 3	HPA047820:'HPA047820'	Homology
77	PCBP1	0.803	20.18	135	937	1759	88	+	0 327, 2 270, 6 179, 7 142, 15 19	HPA043803:'HPA043803'	Validated
78	IL2RG	1.128	19.65	133	818	1878	90	+	0 328, 2 190, 6 157, 7 116, 15 27	biolegend 132307:'biolegend 132307'	Validated
79	TGFB1	0.39	16.52	103	788	1908	120	+	0 363, 2 158, 6 138, 7 113, 15 16	biolegend 127812:'biolegend 127812'	Validated
80	HAVCR2	0.413	15.35	54	283	2413	169	+	0 184, 2 39, 6 33, 15 18, 7 9	biolegend 119705:'biolegend 119705'	Validated
81	CEP290	0.398	14.44	72	472	2224	151	+	0 158, 2 133, 7 96, 6 76, 15 9	HPA043918:'HPA043918'	Homology
82	TLR2	0.336	14.34	36	153	2543	187	+	2 47, 0 46, 7 31, 6 29, 9 0	biolegend 148603:'biolegend 148603'	Validated
83	H2-EB1	3.008	14.24	187	1664	1032	36	+	0 868, 2 338, 6 327, 7 91, 15 40	biolegend 116405:'biolegend 116405'	Validated
84	ATP5B	1.125	14.11	114	649	2047	109	+	2 187, 0 177, 6 177, 7 99, 15 9	HPA001528:'HPA001528'	Homology
85	BMPR2	0.002	13.65	101	728	1968	122	-	0 296, 2 170, 6 143, 7 115, 15 4	HPA017385:'HPA017385'	Homology
86	ERP29	0.732	13.3	107	772	1924	116	-	7 224, 0 217, 6 193, 2 134, 15 4	HPA039456:'HPA039456'	Homology
87	FAS	0.003	12.68	98	784	1912	125	-	0 542, 6 114, 2 72, 15 32, 7 24	biolegend 152609:'biolegend 152609'	Validated
88	HMGB1	1.26	12.45	111	728	1968	112	+	0 270, 2 221, 6 139, 7 85, 15 13	ab18256:'ab18256'	Validated
89	H2-AA	3.102	11.66	185	1705	991	38	+	0 873, 2 353, 6 343, 7 96, 15 40	biolegend 116405:'biolegend 116405'	Validated
90	SLC44A1	1.097	11.23	96	790	1906	127	+	7 241, 0 197, 6 177, 2 174, 15 1	HPA064714:'HPA064714'	Homology
91	PTPRC	2.284	10.79	128	855	1841	95	+	0 454, 2 195, 6 97, 7 74, 15 35	biolegend 109827:'biolegend 109827'	Validated
92	CD48	0.637	10.58	88	736	1960	135	+	2 274, 0 193, 7 170, 6 79, 15 20	biolegend 103425:'biolegend 103425'	Validated
93	CD40	0.846	10.23	104	799	1897	119	-	0 367, 2 261, 6 120, 7 29, 15 22	biolegend 102910:'biolegend 102910'	Validated
94	NRP1	0.29	9.84	38	137	2559	185	+	6 52, 7 34, 0 32, 2 19, 9 0	biolegend 145209:'biolegend 145209'	Validated
95	GYPC	0.993	9.74	100	805	1891	123	+	0 298, 2 186, 6 159, 7 149, 15 13	HPA008965:'HPA008965'	Homology
96	PHB2	0.445	9.63	81	627	2069	142	+	0 196, 2 181, 7 122, 6 120, 15 8	HPA039874:'HPA039874'	Validated
97	ATP1B1	0.61	9.49	29	123	2573	194	+	0 67, 6 29, 2 15, 7 8, 15 4	HPA012911:'HPA012911'	Homology
98	CD83	2.094	9.47	120	852	1844	103	+	0 385, 6 213, 7 137, 2 95, 15 22	biolegend 121511:'biolegend 121511'	Validated
99	PTCHD1	0.82	9.33	91	789	1907	132	+	0 417, 2 144, 6 143, 7 58, 15 27	HPA046110:'HPA046110'	Homology
100	RPL13A	2.961	9.11	127	736	1960	96	+	0 294, 2 210, 6 165, 7 58, 15 9	HPA038751:'HPA038751'	Homology
101	AAMP	0.657	8.84	101	910	1786	122	+	0 348, 2 222, 6 197, 7 127, 15 16	HPA031868:'HPA031868'	Validated
102	CD74	4.13	8.66	191	1723	973	32	+	0 883, 2 349, 6 341, 7 108, 15 42	AB_2750326:'AB_2750326'	Validated
103	ACVR2A	0.59	8.27	80	662	2034	143	+	0 252, 6 181, 2 119, 7 93, 15 17	HPA046997:'HPA046997'	Homology
104	ITGA4	2.826	8.15	99	477	2219	124	+	0 253, 6 125, 2 46, 7 29, 15 24	biolegend 103617:'biolegend 103617'	Validated
105	P4HB	0.441	8.04	85	683	2013	138	+	0 257, 2 186, 7 116, 6 111, 15 13	HPA018884:'HPA018884'	Validated
106	APP	0.945	8.04	99	877	1819	124	-	0 362, 6 216, 2 179, 7 101, 15 19	HPA001462:'HPA001462'	Homology
107	SYNJ2BP	0.332	7.74	83	767	1929	140	+	2 261, 0 253, 7 137, 6 102, 15 14	HPA000866:'HPA000866'	Homology
108	PDIA3	1.594	7.57	69	270	2426	154	+	0 98, 2 73, 7 59, 6 38, 15 2	HPA002645:'HPA002645'	Homology
109	RPS6KB1	0.392	7.41	137	1268	1428	86	+	0 485, 2 338, 7 227, 6 194, 15 24	HPA039442:'HPA039442'	Homology
110	TLN1	1.35	7.3	107	895	1801	116	+	0 431, 6 213, 2 144, 7 71, 15 36	HPA004748:'HPA004748'	Homology
111	ERP44	0.757	7.17	81	668	2028	142	+	0 221, 2 190, 7 143, 6 109, 15 5	HPA001318:'HPA001318'	Homology
112	CD47	1.955	7.1	99	471	2225	124	-	0 129, 2 124, 7 110, 6 96, 15 12	biolegend 127509:'biolegend 127509'	Validated
113	KLHL20	0.441	6.82	47	265	2431	176	+	0 92, 2 84, 7 58, 6 29, 15 2	HPA025034:'HPA025034'	Homology
114	ITGAV	0.48	6.8	82	707	1989	141	+	0 234, 2 201, 7 168, 6 93, 15 11	AB_465704:'AB_465704'	Validated
115	ESAM	0.524	6.8	67	559	2137	156	+	0 249, 6 124, 2 108, 7 65, 15 13	biolegend 136207:'biolegend 136207'	Validated
116	ICAM1	1.102	6.6	79	386	2310	144	-	0 158, 2 109, 6 85, 7 23, 15 11	biolegend 116101:'biolegend 116101'	Validated
117	SP1	0.52	6.22	87	797	1899	136	+	0 307, 2 227, 6 129, 7 121, 15 13	HPA001853:'HPA001853'	Homology
118	RALA	1.383	6.13	83	639	2057	140	+	0 230, 2 204, 6 140, 7 63, 15 2	HPA047037:'HPA047037'	Homology
119	CALR	1.794	5.98	72	391	2305	151	+	0 172, 2 83, 7 71, 6 60, 15 5	HPA002242:'HPA002242'	Homology
120	SDHB	0.524	5.43	86	808	1888	137	+	0 300, 2 218, 6 160, 7 115, 15 15	ab14714:'ab14714'	Validated
121	GRK5	0.822	5.05	84	849	1847	139	+	0 315, 6 182, 7 177, 2 157, 15 18	HPA046838:'HPA046838'	Validated
122	NOTCH2	0.684	4.94	96	963	1733	127	+	0 450, 2 239, 6 137, 7 108, 15 29	AB_10670497:'AB_10670497'	Validated
123	EIF2S2	1.074	4.94	94	886	1810	129	+	0 300, 2 274, 6 162, 7 138, 15 12	HPA041332:'HPA041332'	Validated
124	IL21R	0.002	4.82	52	419	2277	171	-	0 187, 2 97, 6 90, 7 35, 15 10	biolegend 131905:'biolegend 131905'	Validated
125	DLL4	0.57	4.4	29	156	2540	194	+	7 111, 2 32, 6 9, 0 3, 15 1	biolegend 130813:'biolegend 130813'	Validated
126	LSM1	0.392	4.34	61	519	2177	162	+	0 216, 2 135, 6 86, 7 74, 15 8	HPA024601:'HPA024601'	Homology
127	CD200	1.139	4.32	52	379	2317	171	+	7 140, 6 111, 2 75, 0 52, 15 1	biolegend 123809:'biolegend 123809'	Validated
128	TGFBR1	0.721	4.25	60	567	2129	163	+	0 185, 2 169, 7 127, 6 74, 15 12	HPA056473:'HPA056473'	Homology
129	JAG1	0.29	3.88	87	848	1848	136	+	0 321, 7 232, 2 152, 6 127, 15 16	biolegend 130907:'biolegend 130907'	Validated
130	XPOT	0.436	3.88	42	312	2384	181	+	0 114, 2 98, 7 61, 6 35, 15 4	HPA048067:'HPA048067'	Validated
131	OLFM1	0.32	3.66	34	245	2451	189	+	0 79, 6 75, 2 62, 7 28, 15 1	HPA057444:'HPA057444'	Homology
132	CXCR4	0.349	3.64	60	552	2144	163	+	0 301, 2 137, 6 72, 7 28, 15 14	biolegend 146519:'biolegend 146519'	Validated
133	TRAP1	0.41	3.6	41	277	2419	182	+	0 81, 2 68, 6 65, 7 59, 15 4	HPA041082:'HPA041082'	Validated
134	CD84	0.353	3.54	33	218	2478	190	+	0 78, 7 57, 2 39, 6 39, 15 5	biolegend 122805:'biolegend 122805'	Validated
135	ECE1	0.314	3.22	55	505	2191	168	+	0 202, 2 114, 6 96, 7 83, 15 10	HPA001490:'HPA001490'	Homology
136	EBAG9	0.445	3.11	50	420	2276	173	+	0 151, 2 114, 7 83, 6 67, 15 5	HPA021153:'HPA021153'	Homology
137	METTL9	0.497	2.24	44	398	2298	179	+	0 149, 2 124, 7 63, 6 59, 15 3	HPA056347:'HPA056347'	Validated
138	ACAA2	0.399	1.45	35	359	2337	188	+	0 164, 2 99, 6 46, 7 40, 15 10	HPA042303:'HPA042303'	Validated
139	CD2BP2	0.418	1.28	82	1075	1621	141	+	0 452, 2 282, 6 172, 7 154, 15 15	HPA041508:'HPA041508'	Homology
140	PDE4D	0.7	1.21	31	315	2381	192	+	0 131, 2 75, 6 71, 7 30, 15 8	HPA045895:'HPA045895'	Homology
141	IL2RA	1.022	0.9	20	135	2561	203	+	6 72, 2 30, 7 24, 0 9, 9 0	biolegend 101909:'biolegend 101909'	Validated
142	TNFRSF18	0.437	0.76	65	830	1866	158	+	0 320, 6 201, 2 198, 7 106, 15 5	biolegend 126317:'biolegend 126317'	Validated
143	IDE	0.73	0.67	38	512	2184	185	+	0 198, 2 156, 7 91, 6 57, 15 10	HPA063478:'HPA063478'	Homology
144	PGP	0.42	0.65	38	480	2216	185	+	0 210, 2 136, 7 70, 6 61, 15 3	HPA046739,HPA043096:'HPA046739,HPA043096'	Validated
145	CMTM3	0.416	0.53	41	515	2181	182	+	0 231, 2 121, 6 82, 7 70, 15 11	HPA072695:'HPA072695'	Homology
146	DAG1	0.403	0.28	35	477	2219	188	+	0 181, 2 147, 7 78, 6 62, 15 9	HPA070563:'HPA070563'	Homology
147	CD274	2.442	0.26	20	281	2415	203	+	0 109, 2 83, 7 51, 6 38, 9 0	biolegend 124311:'biolegend 124311'	Validated
148	FLOT2	0.46	0.22	20	287	2409	203	+	0 92, 2 86, 6 59, 7 45, 15 5	HPA001396:'HPA001396'	Homology
149	SULF2	1.28	0.18	33	626	2070	190	+	0 378, 2 141, 6 55, 7 35, 15 17	HPA002325:'HPA002325'	Homology
150	SLC23A2	0.687	0.16	23	367	2329	200	+	0 137, 2 93, 7 67, 6 63, 15 7	HPA059314:'HPA059314'	Homology
151	PDCD1LG2	1.247	0.13	15	222	2474	208	+	0 112, 6 65, 2 33, 7 11, 15 1	biolegend 107210:'biolegend 107210'	Validated
152	B3GAT3	0.575	0.13	26	483	2213	197	+	0 156, 7 128, 2 113, 6 82, 15 4	HPA051328:'HPA051328'	Homology
153	KLRD1	1.018	0.13	15	216	2480	208	+	0 148, 2 43, 6 19, 7 3, 15 3	biolegend 105507:'biolegend 105507'	Validated
154	GABARAPL1	0.572	0.1	19	326	2370	204	+	0 124, 2 88, 7 59, 6 51, 15 4	HPA065883:'HPA065883'	Homology
155	ADAM10	1.185	0.09	25	559	2137	198	+	0 262, 2 138, 6 91, 7 56, 15 12	HPA050670:'HPA050670'	Homology
156	VCAM1	1.142	0.08	11	147	2549	212	+	7 44, 0 40, 6 37, 2 25, 15 1	biolegend 105717:'biolegend 105717'	Validated
157	PAM	1.718	0.07	17	301	2395	206	+	7 98, 2 97, 0 78, 6 26, 15 2	HPA042260:'HPA042260'	Homology
158	LGALS3	1.289	0.03	9	121	2575	214	+	0 58, 6 34, 15 24, 2 3, 7 2	biolegend 125405:'biolegend 125405'	Validated
159	TMX3	1.181	0.02	28	710	1986	195	+	0 251, 2 186, 7 182, 6 84, 15 7	HPA014157:'HPA014157'	Homology
160	SLC4A7	0.884	0.01	7	148	2548	216	+	2 55, 0 40, 7 37, 6 15, 15 1	HPA035857:'HPA035857'	Homology
161	NR4A2	1.991	0	2	46	2650	221	+	2 21, 7 11, 0 10, 6 3, 15 1	HPA000543:'HPA000543'	Homology
